# Commercial porcine gastric mucin contributes to variation in production of small molecule virulence factors by *Pseudomonas aeruginosa* when cultured in different formulations of artificial sputum medium

**DOI:** 10.1101/2021.01.25.428197

**Authors:** Rachel L. Neve, Brent D. Carrillo, Vanessa V. Phelan

## Abstract

Site-specific *in vitro* culture media are being developed to investigate microbial pathogenicity and ecology in nutrient environments that are more reflective of disease. For microbial ecology research in cystic fibrosis (CF), different artificial sputum media (ASM) formulations have been created to recapitulate the nutrient availability of the CF lung environment. However, these ASM formulations vary in concentration of amino acids, mucin, and other niche-specific compounds. Here, we measured the differential production of small molecule virulence factors by *Pseudomonas aeruginosa*, the predominant pathogen in CF pulmonary infections, cultured in nine different ASM formulations via liquid chromatography tandem mass spectrometry (LC-MS/MS) and molecular networking. We show that different ASM formulations lead to different phenotypes and metabolic profiles of *P. aeruginosa* and commercial porcine gastric mucin (PGM) contains a myriad of contaminants, including iron, which affect *P. aeruginosa* physiology.

**IMPORTANCE:** Different media formulations aiming to replicate *in vivo* infection environments contain different nutrients, which affects interpretation of experimental results. Inclusion of undefined components, such as commercial porcine gastric mucin (PGM), in an otherwise chemically defined medium can alter the nutrient content of the medium in unexpected ways and influence experimental outcomes.

---

*In vitro* cultivation systems are being developed and applied to investigate interactions between members of host-associated microbiota using native-like nutritional environments. These systems are beneficial to researchers because they enable higher resolution analysis of microbiome community structure and function by removing confounders associated with host cells, immune response, and variability in nutritional intake.^1, 2^ Foundational to the utility of *in vitro* culture systems to investigate the microbiota is the replication of host sites using physiologically relevant media. However, across laboratories, different variations of site-specific culture media are being used in experimental investigations. A representative example of multiple media formulations created and used to interrogate site-specific microbial interactions is artificial sputum media (ASM), a class of media aiming to replicate the nutritional environment encountered by the pulmonary microbiome of persons with cystic fibrosis (CF).^3–14^ ASM have been applied to investigate microbial physiology^3, 5, 15–17^, biofilm morphology^10, 18^, antibiotic susceptibility^19, 20^, and interspecies interactions in the context of CF^21–23^.

CF is a hereditary disease characterized by the accumulation of thick and sticky bronchial mucus in the lungs, which enables growth of opportunistic pathogens.^24^ Pulmonary mucus is a nutritionally distinct environmental niche comprised of mucin, DNA, amino acids, lipids, and micronutrients, including metals^25, 26^. Reflective of the variability of measurements of nutrient concentration in CF sputum and bronchoalveolar lavage fluid (BALF)^27, 28^, each ASM formulation differs in the concentration mucin, DNA, amino acids, lipids, and metals, affecting overall nutrient composition of the media.^25, 26^ Variations in ASM formulation are driven by literature precedent, direct measurement of nutrients from clinical samples, personal observations, and economic cost of materials.^3–14^ Importantly, disparate nutrient concentration and bioavailability between ASM formulations may affect microbial growth, metabolism, and virulence^3, 7, 20, 29^. Even though the formulations of the individual ASM are distinct, experimental results from different formulations claim to provide physiologically relevant depictions of pathogen growth and physiology similar to that in CF sputum.^3, 7, 30^

Herein, we perform comparative metabolomics of the *P. aeruginosa* specialized metabolome grown in nine different ASM formulations. *P. aeruginosa* is the primary bacterial opportunistic pathogen infecting CF lungs and contributes to lung function decline.^31, 32^ In the CF lung, *P. aeruginosa* grows as biofilms, exopolysaccharide encased communities, which are recalcitrant to innate immune response and antibiotics.^33^ Within these biofilms, *P. aeruginosa* produces a suite of small molecule virulence factors that enable it to establish chronic infections by damaging host cells, outcompeting other members of the pulmonary microbiome, and developing as biofilms.^30, 34–36^ As *P. aeruginosa* specialized metabolites are associated with virulence phenotypes, their measurement can be used to understand how different nutrient availability in ASM formulations affect *P. aeruginosa* virulence.^37, 38^ We show that different ASM formulations induce differential production of *P. aeruginosa* PAO1 small molecule virulence factors, including members of the phenazine, quinolone, rhamnolipid, pyochelin, and pyoverdine molecular families, which is partially driven by the inclusion of commercial porcine gastric mucin (PGM) in the media.
