## Supplementary material for "Commercial porcine gastric mucin contributes to variation in production of small molecule virulence factors by *Pseudomonas aeruginosa* when cultured in different formulations of artificial sputum medium": Dataset S1

### Sheet: ASM Media Stock Recipes
chemical	manufacturer	product number	[stock]	stock volume	fw	mass to add	sterilization method	Notes
(unit)				(mL)	(g/mol)	(g)
salmon sperm DNA	Applichem	A2159.0005	1% (w/v)	100	-	1	UV	stock = 10 mg/mL; place in 70oC water bath and vortex every hour until dissolved
mucin	Sigma	M1778	10% (w/v)	50	-	5	autoclave	prepare in 1X MOPS; stir until combined; autoclave <20 min
alanine	Acros	102830250	100 mM	50	89.09	0.445	0.2 um filter
arginineHCl	Acros	105000250	100 mM	50	210.66	1.053	0.2 um filter
asparagine	MP	100794	100 mM	50	132.12	0.661	0.2 um filter
aspartic acidNaH2O	Acros	451620250	100 mM	50	173.1	0.866	0.2 um filter	prepare in 0.5 NaOH
cysteineHCl	Acros	434850250	100 mM	50	157.62	0.778	0.2 um filter	make fresh
glutamine	MP	194678	100 mM	50	146.1	0.731	0.2 um filter
glutamic acidHCl	Acros	165231000	100 mM	50	183.6	0.918	0.2 um filter
glycineHCl	Acros	411011000	100 mM	50	111.53	0.558	0.2 um filter
histidineHClH2O	Acros	411730250	100 mM	50	209.63	1.048	0.2 um filter	make fresh
isoleucine	Acros	166170250	100 mM	50	131.18	0.656	0.2 um filter
leucine	MP	194694	100 mM	50	131.18	0.656	0.2 um filter
lysineHCl	Acros	125221000	100 mM	50	182.65	0.913	0.2 um filter
methionine	Acros	166160250	100 mM	50	149.21	0.746	0.2 um filter
phenylalanine	Acros	130310250	100 mM	50	165.19	0.826	0.2 um filter	make fresh
proline	Alfa Aesar	A10199	100 mM	50	115.13	0.576	0.2 um filter
serine	Acros	132660250	100 mM	50	105.9	0.53	0.2 um filter
threonine	Acros	138930250	100 mM	50	119.12	0.596	0.2 um filter	make fresh
tryptophan	Acros	140590250	100 mM	50	204.23	1.021	0.2 um filter	prepare in 0.2 M NaOH
tyrosine2Na	MP	105573	100 mM	50	225.2	1.126	0.2 um filter	prepare in 1.0 M NaOH; make fresh
valine	Acros	140810250	100 mM	50	117.15	0.586	0.2 um filter
ornithineHCl	Sigma	O6503	100 mM	50	168.62	0.843	0.2 um filter
Bacto CAS amino acids	BD	223120	20% (w/v)	50	-	10	0.2 um filter
DTPA	Alfa Aesar	A10926	10 mM	25	393.35	0.098	0.2 um filter
NaCl	Sigma	S5886	1.71 M	50	58.44	5	0.2 um filter	stock = 100 mg/mL
KCl	BDH	BDH9258	0.59 M	50	74.55	2.2	0.2 um filter	stock = 44 mg/mL
Tris	Roche	10708976001	1 M	50	121.1	6.06	0.2 um filter
Egg yolk emulsion	Dalynn	VE30-100	-	-	-	-	-	commercial stock = 50% (v/v) solution
BSA	Sigma	A8806	10% (w/v)	15	-	1.5	0.2 um filter
Ferritin	Sigma	F4503	0.1% (w/v)	1	-	0.001	-	stock = 1 mg/mL ferritin; dilute 20 µL of commercial ferritin in 980 µL sterile water
MEM essential AA	Corning	25-030-Cl	-	-	-	-	-
MEM non-essential AA	Corning	25-025-Cl	-	-	-	-	-
NaH2PO4	Fisher	S369	0.2 M	25	137.99	0.69	0.2 um filter
Na2HPO412H2O	Acros	448160010	0.2 M	25	358.13	1.79	0.2 um filter
KNO3	Acros	447825000	1 M	25	101.1	2.53	0.2 um filter
K2SO4	Acros	424212500	0.25 M	25	174.26	0.109	0.2 um filter
NH4Cl	Calbiochem	168320	0.25 M	25	53.5	0.033	0.2 um filter
MOPS	J.T. Baker	4163-01	1 M	25	231.25	5.78	0.2 um filter
CaCl2	Fisher	C79	1 M	25	147.01	3.68	0.2 um filter
MgCl26H2O	Fisher	M33	1 M	25	203.3	5.08	0.2 um filter
FeSO47H2O	Acros	423731000	3.6 mM	25	278.01	0.025	0.2 um filter	stock = 1 mg/mL; make fresh
Dextrose	EMD Millipore	DX0145-1	1 M	25	180.16	4.5	0.2 um filter
L-Lactic Acid	Alfa Aesar	L13242	1 M	10	90.08	0.9	0.2 um filter	pH stock to 7.0 with NaOH
N-acetylglucosamine	Sigma	A3286	0.25 M	10	221.21	0.553	0.2 um filter
DOPC	Avanti	850375C	0.318 mM	20	-	-	-	commercial stock = 25 mg/mL in chloroform; Shake medium 60 min. at 37oC to remove chlorofrom
p-aminobenzoic acid	Sigma	A9878	25 mM	10	137.14	0.034	0.2 um filter
NAD+	Sigma	N0632	7.5 mM	10	685.41	0.051	0.2 um filter
adenine	Sigma	A8628	37.0 mM	10	135.13	0.05	0.2 um filter
guanine	Sigma	G11950	33.1 mM	10	151.13	0.05	0.2 um filter
xanthine	Sigma	X7375	32.9 mM	10	152.11	0.05	0.2 um filter
hypoxanthine	Sigma	H9377	36.7 mM	10	136.11	0.05	0.2 um filter

### Sheet: ASM Media Recipes from Stocks
Component	Stock Conc	Soothill ASM	Romling ASM	Winstanley ASM	ASMDM	Cordwell ASM	SDSU ASM	SCFM1	SCFM2	SCFM3	unit
salmon sperm DNA	1% (w/v)	20	20	20	7	7	7	-	3	3	mL
mucin	10% (w/v)	2.5	2.5	2.5	5	5	10	-	2.5	2.5	mL
alanine	100 mM	-	1.405	1.405	1.405	-	-	0.89	0.89	0.89	mL
arginineHCl	100 mM	-	0.59	0.59	0.59	-	-	0.103	0.103	0.103	mL
asparagine	100 mM	-	0.945	0.945	0.945	-	-	-	-	-	mL
aspartic acidNaH2O	100 mM	-	0.94	0.94	0.94	-	-	0.414	0.414	0.414	mL
cysteineHCl	100 mM	-	0.795	0.795	0.795	-	-	0.08	0.08	0.08	mL
glutamine	100 mM	-	0.855	0.855	0.855	-	-	-	-	-	mL
glutamic acidHCl	100 mM	-	0.68	0.68	0.68	-	-	0.775	0.775	0.775	mL
glycineHCl	100 mM	-	1.665	1.665	1.665	-	-	0.602	0.602	0.602	mL
histidineHClH2O	100 mM	-	0.595	0.595	0.595	-	-	0.26	0.26	0.26	mL
isoleucine	100 mM	-	0.95	0.95	0.95	-	-	0.56	0.56	0.56	mL
leucine	100 mM	-	0.95	0.95	0.95	-	-	0.805	0.805	0.805	mL
lysineHCl	100 mM	-	0.685	0.685	0.685	-	-	1.064	1.064	1.064	mL
methionine	100 mM	-	0.835	0.835	0.835	-	-	0.317	0.317	0.317	mL
phenylalanine	100 mM	-	0.755	0.755	0.755	-	-	0.265	0.265	0.265	mL
proline	100 mM	-	1.085	1.085	1.085	-	-	0.831	0.831	0.831	mL
serine	100 mM	-	1.19	1.19	1.19	-	-	0.723	0.723	0.723	mL
threonine	100 mM	-	1.05	1.05	1.05	-	-	0.536	0.536	0.536	mL
tryptophan	100 mM	-	0.61	0.61	0.61	-	-	0.0065	0.0065	0.0065	mL
tyrosine2Na	100 mM	-	0.69	0.69	0.69	-	-	0.401	0.401	0.401	mL
valine	100 mM	-	1.065	1.065	1.065	-	-	0.559	0.559	0.559	mL
ornithineHCl	100 mM	-	-	-	-	-	-	0.335	0.335	0.335	mL
Bacto CAS amino acids	20% (w/v)	-	-	-	-	2.5	-	-	-	-	mL
DTPA	10 mM	0.075	0.075	0.075	0.075	-	-	-	-	-	mL
NaCl	1.71 M	2.5	2.5	2.5	2.5	2.5	2.5	1.515	1.515	1.515	mL
KCl	0.59 M	2.5	2.5	2.5	2.5	2.5	2.5	1.26	1.26	1.26	mL
Tris	1 M	0.745	0.745	-	0.745	-	-	-	-	-	mL
Egg yolk emulsion	-	0.25	0.25	0.25	0.25	0.25	0.25	-	-	-	mL
BSA	10% (w/v)	-	-	-	5	5	-	-	-	-	mL
Ferritin	0.1 % (w/v)	-	-	-	-	0.15	0.15	-	-	-	mL
MEM essential AA	-	-	-	-	-	-	7.225	-	-	-	mL
MEM non-essential AA	-	-	-	-	-	-	7.225	-	-	-	mL
NaH2PO4	0.2 mM	-	-	-	-	-	-	0.325	0.325	0.325	mL
Na2HPO412H2O	0.2 mM	-	-	-	-	-	-	0.3125	0.3125	0.3125	mL
KNO3	1 M	-	-	-	-	-	-	0.0159	0.0159	0.0159	mL
K2SO4	0.25 M	-	-	-	-	-	-	0.0542	0.0542	0.0542	mL
NH4Cl	0.25 M	-	-	-	-	-	-	0.456	0.456	0.456	mL
MOPS	1 M	-	-	-	-	-	-	0.5	0.5	0.5	mL
CaCl2	1 M	-	-	-	-	-	-	0.0877	0.0877	0.0877	mL
MgCl26H2O	1 M	-	-	-	-	-	-	0.0303	0.0303	0.0303	mL
FeSO47H2O	3.6 mM	-	-	-	-	-	-	0.05	0.05	0.05	mL
Dextrose	1 M	-	-	-	-	-	-	0.15	0.15	0.15	mL
L-Lactic Acid	1 M	-	-	-	-	-	-	0.465	0.465	0.465	mL
N-acetylglucosamine	0.25 mM	-	-	-	-	-	-	-	0.06	0.06	mL
DOPC	0.318 mM	-	-	-	-	-	-	-	0.2	0.2	mL
p-aminobenzoic acid	25 mM	-	-	-	-	-	-	-	-	0.4	mL
NAD+	7.53 mM	-	-	-	-	-	-	-	-	0.1	mL
adenine	37.0 mM	-	-	-	-	-	-	-	-	0.1	mL
guanine	33.1 mM	-	-	-	-	-	-	-	-	0.1	mL
xanthine	32.9 mM	-	-	-	-	-	-	-	-	0.1	mL
hypoxanthine	36.7 mM	-	-	-	-	-	-	-	-	0.1	mL
Volume of components		28.57	46.905	46.16	41.405	24.9	36.85	14.744	20.504	21.404
ddH2O		21.43	3.095	3.84	8.595	25.1	13.15	35.256	29.496	28.596
Total volume		50	50	50	50	50	50	50	50	50

### Sheet: Calc. Conc. ASM components
Component	Soothill ASM	unit	concentration	Romling ASM	unit	concentration	Winstanley ASM	unit	concentration	ASMDM	unit	concentration	Cordwell ASM	unit	concentration	SDSU ASM	unit	concentration	SCFM1	unit	concentration	SCFM2	unit	concentration	SCFM3	unit	concentration
salmon sperm DNA	4	g	0.4% (w/v)	4	g	0.4% (w/v)	4	g	0.4% (w/v)	1.4	g	0.14% (w/v)	1.4	g	0.14% (w/v)	1.4	g	0.14% (w/v)	-	-	-	600	mg	0.06% (w/v)	600	mg	0.06% (w/v)
mucin	5	g	0.5% (w/v)	5	g	0.5% (w/v)	5	g	0.5% (w/v)	10	g	1% (w/v)	10	g	1% (w/v)	20	g	2% (w/v)	-	-	-	5	g	0.5% (w/v)	5	g	0.5% (w/v)
alanine	-	-	-	0.25	g	2.81 mM	0.25	g	2.81 mM	0.25	g	2.81 mM	0.150 (0.150)	g	1.7 mM (1.7 mM)	0.129	g	1.45 mM	0.159	g	1.78 mM	0.159	g	1.78 mM	0.159	g	1.78 mM
arginineHCl	-	-	-	0.25	g	1.18 mM	0.25	g	1.18 mM	0.25	g	1.18 mM	0.120 (0.125)+	g	0.69 mM (0.72 mM)	0.913	g	4.33 mM	0.043	g	0.31 mM	0.043	g	0.31 mM	0.043	g	0.31 mM
asparagine	-	-	-	0.25	g	1.89 mM	0.25	g	1.89 mM	0.25	g	1.89 mM	-	-	-	0.217	g	1.64 mM	-	-	-	-	-	-	-	-	-
aspartic acid	-	-	-	0.25	g	1.88 mM	0.25	g	1.88 mM	0.25	g	1.88 mM	0.045 (0.120)	g	0.34 mM (0.90 mM)	0.192	g	1.44 mM	0.11	g	0.83 mM	0.11	g	0.83 mM	0.11	g	0.83 mM
cysteineHCl	-	-	-	0.25	g	1.59 mM	0.25	g	1.59 mM	0.25	g	1.59 mM	-	-	-	-	-	-	0.025	g	0.16 mM	0.025	g	0.16 mM	0.025	g	0.16 mM
glutamine	-	-	-	0.25	g	1.71 mM	0.25	g	1.71 mM	0.25	g	1.71 mM	-	-	-	-	-	-	-	-	-	-	-	-	-	-	-
glutamic acidHCl	-	-	-	0.25	g	1.36 mM	0.25	g	1.36 mM	0.25	g	1.36 mM	0.755 (0.795)+	g	5.13 mM (5.40 mM)	0.212+	g	1.44 mM	0.284	g	1.55 mM	0.284	g	1.55 mM	0.284	g	1.55 mM
glycine	-	-	-	0.25	g	3.33 mM	0.25	g	3.33 mM	0.25	g	3.33 mM	0.070 (0.070)	g	0.93 mM (0.93 mM)	0.108	g	1.44 mM	0.09	g	1.20 mM	0.09	g	1.20 mM	0.09	g	1.20 mM
histidineHClH2O	-	-	-	0.25	g	1.19 mM	0.25	g	1.19 mM	0.25	g	1.19 mM	0.010 (0.040)+	g	0.06 mM (0.26 mM)	0.303	g	1.45 mM	0.109	g	0.52 mM	0.109	g	0.52 mM	0.109	g	0.52 mM
isoleucine	-	-	-	0.25	g	1.90 mM	0.25	g	1.90 mM	0.25	g	1.90 mM	0.155 (0.200)	g	1.18 mM (1.52 mM)	0.379	g	2.89 mM	0.147	g	1.12 mM	0.147	g	1.12 mM	0.147	g	1.12 mM
leucine	-	-	-	0.25	g	1.90 mM	0.25	g	1.90 mM	0.25	g	1.90 mM	0.230 (0.250)	g	1.75 mM (1.91 mM)	0.379	g	2.89 mM	0.211	g	1.61 mM	0.211	g	1.61 mM	0.211	g	1.61 mM
lysineHCl	-	-	-	0.25	g	1.37 mM	0.25	g	1.37 mM	0.25	g	1.37 mM	0.105 (0.260)+	g	0.72 mM (1.78 mM)	0.524	g	2.87 mM	0.389	g	2.13 mM	0.389	g	2.13 mM	0.389	g	2.13 mM
methionine	-	-	-	0.25	g	1.67 mM	0.25	g	1.67 mM	0.25	g	1.67 mM	0.070 (0.070)	g	0.47 mM (0.47 mM)	0.109	g	0.73 mM	0.094	g	0.63 mM	0.094	g	0.63 mM	0.094	g	0.63 mM
phenylalanine	-	-	-	0.25	g	1.51 mM	0.25	g	1.51 mM	0.25	g	1.51 mM	0.170 (0.180)	g	1.03 mM (1.09 mM)	0.238	g	1.44 mM	0.088	g	0.53 mM	0.088	g	0.53 mM	0.088	g	0.53 mM
proline	-	-	-	0.25	g	2.17 mM	0.25	g	2.17 mM	0.25	g	2.17 mM	0.375 (0.400)	g	3.26 mM (3.47 mM)	0.166	g	1.44 mM	0.191	g	1.66 mM	0.191	g	1.66 mM	0.191	g	1.66 mM
serine	-	-	-	0.25	g	2.38 mM	0.25	g	2.38 mM	0.25	g	2.38 mM	0.020 (0.105)	g	0.19 mM (1.00 mM)	0.152	g	1.44 mM	0.152	g	1.45 mM	0.152	g	1.45 mM	0.152	g	1.45 mM
threonine	-	-	-	0.25	g	2.10 mM	0.25	g	2.10 mM	0.25	g	2.10 mM	0.025 (0.075)	g	0.21 mM (0.63 mM)	0.344	g	2.89 mM	0.128	g	1.07 mM	0.128	g	1.07 mM	0.128	g	1.07 mM
tryptophan	-	-	-	0.25	g	1.22 mM	0.25	g	1.22 mM	0.25	g	1.22 mM	-	-	-	0.073	g	0.36 mM	0.003	g	0.01 mM	0.003	g	0.01 mM	0.003	g	0.01 mM
tyrosine	-	-	-	0.25	g	1.38 mM	0.25	g	1.38 mM	0.25	g	1.38 mM	0.200 (0.200)	g	1.10 mM (1.10 mM)	0.26	g	1.43 mM	0.145	g	0.80 mM	0.145	g	0.80 mM	0.145	g	0.80 mM
valine	-	-	-	0.25	g	2.13 mM	0.25	g	2.13 mM	0.25	g	2.13 mM	0.235 (0.280)	g	2.01 mM (2.39 mM)	0.338	g	2.88 mM	0.131	g	1.12 mM	0.131	g	1.12 mM	0.131	g	1.12 mM
cystine2HCl	-	-	-	-	-	-	-	-	-	-	-	-	0.005 (0.005)+	g	0.02 mM (0.02 mM)	0.225	g	0.72 mM	-	-	-	-	-	-	-	-	-
ornithineHCl	-	-	-	-	-	-	-	-	-	-	-	-	-	-	-	-	-	-	0.113	g	0.68 mM	0.113	g	0.68 mM	0.113	g	0.68 mM
CAS amino acids	-	-	-	-	-	-	-	-	-	-	-	-	5	g	0.5% (w/v)	-	-	-	-	-	-	-	-	-	-	-	-
DTPA	0.0059	g	15 uM	0.0059	g	15 uM	0.0059	g	15 uM	0.0059	g	15 uM	-	-	-	-	-	-	-	-	-	-	-	-	-	-	-
NaCl	5	g	85.5 mM	5	g	85.5 mM	5	g	85.5 mM	5	g	85.5 mM	5	g	85.5 mM	5	g	85.5 mM	3.03	g	51.8 mM	3.03	g	51.8 mM	3.03	g	51.8 mM
KCl	2.2	g	29.5 mM	2.2	g	29.5 mM	2.2	g	29.5 mM	2.2	g	29.5 mM	2.2	g	29.5 mM	2.2	g	29.5 mM	1.114	g	14.9 mM	1.114	g	14.9 mM	1.114	g	14.9 mM
Tris	1.81	g	14.9 mM	1.81	g	14.9 mM	-	-	-	1.81	g	14.9 mM	-	-	-	-	-	-	-	-	-	-	-	-	-	-	-
Egg yolk emulsion	5	mL	0.5% (v/v)	5	mL	0.5% (v/v)	5	mL	0.5% (v/v)	5	mL	0.5% (v/v)	5	mL	0.5% (v/v)	5	mL	0.5% (v/v)	-	-	-	-	-	-	-	-	-
BSA	-	-	-	-	-	-	-	-	-	10	g	1% (w/v)	10	g	1% (w/v)	-	-	-	-	-	-	-	-	-	-	-	-
Ferritin#	-	-	-	-	-	-	-	-	-	-	-	-	0.003	g	0.000003% (w/v)	0.003	g	0.000003% (w/v)	-	-	-	-	-	-	-	-	-
MEM essential AA	-	-	-	-	-	-	-	-	-	-	-	-	-	-	-	144.5+	mL	7.225x	-	-	-	-	-	-	-	-	-
MEM non-essential AA	-	-	-	-	-	-	-	-	-	-	-	-	-	-	-	144.5+	mL	14.45x	-	-	-	-	-	-	-	-	-
NaH2PO4	-	-	-	-	-	-	-	-	-	-	-	-	-	-	-	-	-	-	0.179	g	1.30 mM	0.179	g	1.30 mM	0.179	g	1.30 mM
Na2HPO4	-	-	-	-	-	-	-	-	-	-	-	-	-	-	-	-	-	-	0.177	g	1.25 mM	0.177	g	1.25 mM	0.177	g	1.25 mM
KNO3	-	-	-	-	-	-	-	-	-	-	-	-	-	-	-	-	-	-	0.032	g	0.35 mM	0.032	g	0.35 mM	0.032	g	0.35 mM
K2SO4	-	-	-	-	-	-	-	-	-	-	-	-	-	-	-	-	-	-	0.047	g	0.27 mM	0.047	g	0.27 mM	0.047	g	0.27 mM
NH4Cl	-	-	-	-	-	-	-	-	-	-	-	-	-	-	-	-	-	-	0.122	g	2.28 mM	0.122	g	2.28 mM	0.122	g	2.28 mM
MOPS	-	-	-	-	-	-	-	-	-	-	-	-	-	-	-	-	-	-	2.092	g	10.0 mM	2.092	g	10.0 mM	2.092	g	10.0 mM
CaCl22H2O	-	-	-	-	-	-	-	-	-	-	-	-	-	-	-	-	-	-	0.258	g	1.75 mM	0.258	g	1.75 mM	0.258	g	1.75 mM
MgCl26H2O	-	-	-	-	-	-	-	-	-	-	-	-	-	-	-	-	-	-	0.123	g	0.61 mM	0.123	g	0.61 mM	0.123	g	0.61 mM
FeSO47H2O	-	-	-	-	-	-	-	-	-	-	-	-	-	-	-	-	-	-	0.001	g	3.60 uM	0.001	g	3.60 uM	0.001	g	3.60 uM
Dextrose	-	-	-	-	-	-	-	-	-	-	-	-	-	-	-	-	-	-	0.54	g	3.00 mM	0.54	g	3.00 mM	0.54	g	3.00 mM
L-Lactic Acid	-	-	-	-	-	-	-	-	-	-	-	-	-	-	-	-	-	-	0.838	g	9.3 mM	0.838	g	9.3 mM	0.838	g	9.3 mM
N-acetylglucosamine	-	-	-	-	-	-	-	-	-	-	-	-	-	-	-	-	-	-	-	-	-	0.066	g	0.30 mM	0.066	g	0.30 mM
DOPC	-	-	-	-	-	-	-	-	-	-	-	-	-	-	-	-	-	-	-	-	-	0.1	g	0.13 mM	0.1	g	0.13 mM
p-aminobenzoic acid	-	-	-	-	-	-	-	-	-	-	-	-	-	-	-	-	-	-	-	-	-	-	-	-	0.003	g	0.20 mM
NAD+	-	-	-	-	-	-	-	-	-	-	-	-	-	-	-	-	-	-	-	-	-	-	-	-	0.01	g	0.015 mM
adenine	-	-	-	-	-	-	-	-	-	-	-	-	-	-	-	-	-	-	-	-	-	-	-	-	0.01	g	0.074 mM
guanine	-	-	-	-	-	-	-	-	-	-	-	-	-	-	-	-	-	-	-	-	-	-	-	-	0.01	g	0.066 mM
xanthine	-	-	-	-	-	-	-	-	-	-	-	-	-	-	-	-	-	-	-	-	-	-	-	-	0.01	g	0.066 mM
hypoxanthine	-	-	-	-	-	-	-	-	-	-	-	-	-	-	-	-	-	-	-	-	-	-	-	-	0.01	g	0.073 mM
pH	6.9			7			6.9			6.5			6.5			6.5			6.8			6.8			6.8
*****Green cells: amino acid amounts from CAS amino acids - first value is free amino acid; second value is total amino acid. Gray cells: amino acid amounts from MEM amino acids and MEM essential amino acids.+Calculated concentration is based upon amino acid free base as reported in manufacturer's technical notes. #Ferritin iron concentration is approximately 2.85 µM.
